# Persistent interferon signaling that causes sensory neuron plasticity and pain in arthritis

**DOI:** 10.1101/2025.01.18.633447

**Authors:** Jie Su, Ming-Dong Zhang, Jussi Kupari, Dongoh Kwak, Laurence Picton, Bingze Xu, Yizhou Hu, Alejandro Gonzalez Alvarez, Dmitry Usoskin, Zhongwei Xu, Abdeljabbar El Manira, Rikard Holmdahl, Patrik Ernfors

## Abstract

While the inflammatory processes in rheumatoid arthritis have been described, mechanisms driving pain are poorly defined. Here, we used a multitude of approaches to uncover the neural basis, mediators, intracellular signaling pathway and the mechanism of inflammatory pain. In cartilage autoantibody-induced arthritis mice, an early immune-activation and a cytokine storm were mainly driven by vascular cells and monocyte/macrophages in the dorsal root ganglion. However, persistently elevated interferons and receptor-activation of the MNK1/2-eIF4E signaling pathway at all disease phases caused sensory-motor dysfunction and pain by inducing hyperexcitability and sensitization of *Gfra3*+ sensory neurons. Like mice, human sensory neurons expressed interferon receptors and interferons were elevated only in individuals with painful rheumatoid arthritis. Signaling pathway inhibition *in vivo* reversed pain and restored limb function. The finding that joint pain before and during arthritis is caused by a defined cytokine and signaling pathway holds promise for targeted therapies for pain relief in arthritis.
