## Supplementary Tables and Videos for "Persistent interferon signaling that causes sensory neuron plasticity and pain in arthritis": Supplementary Table_2_DE_RA_neurons_t0_vs_timepoints_pseudobulk.xlsx

### Sheet: 0.25
gene	p_val	avg_log2FC	pct.1	pct.2	p_val_adj
Actb	7.39301e-25	-0.302885	1	0.999	2.38683e-20
AY036118	8.32054e-141	1.01557	0.987	0.898	2.68629e-136
B2m	3.5926e-58	0.374271	0.982	0.947	1.15987e-53
Bst2	1.05979e-145	0.661007	0.957	0.822	3.42154e-141
Cmpk2	2.77264e-106	0.353213	0.93	0.826	8.95148e-102
Cxcl10	8.84551e-76	0.264765	0.511	0.208	2.85577e-71
Ddx58	1.61422e-212	0.575638	0.951	0.669	5.2115e-208
Dtx3l	7.42574e-182	0.351514	0.871	0.546	2.3974e-177
Eif2ak2	7.87983e-134	0.382703	0.942	0.84	2.544e-129
Fabp7	1.01408e-267	-0.478549	0.508	0.94	3.27396e-263
Gapdh	1.48513e-44	-0.392208	0.999	1	4.79474e-40
Gbp7	1.61058e-185	0.53046	0.889	0.602	5.19974e-181
Gm10076	1.31309e-132	0.493454	0.987	0.988	4.2393e-128
Gm42418	3.88332e-75	0.936134	1	1	1.25373e-70
Gm47283	1.09068e-156	-0.56563	0.821	0.96	3.52125e-152
Hpcal1	1.5607e-10	-0.275834	0.857	0.918	5.03873e-06
Hypk	6.30148e-98	-0.276727	0.969	0.982	2.03443e-93
Ifi27l2a	1.6001e-55	0.566542	0.788	0.544	5.16592e-51
Ifi35	7.83429e-37	0.260696	0.855	0.741	2.5293e-32
Ifit1	0	2.27705	0.983	0.693	0
Ifit2	2.50757e-62	0.361065	0.745	0.549	8.09568e-58
Ifit3	7.31173e-148	0.561061	0.747	0.34	2.36059e-143
Ifitm3	5.20025e-218	0.54106	0.908	0.516	1.6789e-213
Igtp	7.53532e-83	0.275198	0.809	0.578	2.43278e-78
Iigp1	2.95515e-95	0.45447	0.561	0.2	9.5407e-91
Irf7	1.75549e-205	0.312107	0.739	0.186	5.66759e-201
Irf9	4.43118e-188	0.353081	0.923	0.682	1.43061e-183
Isg15	3.84412e-77	0.273013	0.437	0.129	1.24107e-72
Jak1	1.11686e-06	-0.275529	0.985	0.981	0.036058
Lars2	4.38144e-53	0.461384	0.991	0.96	1.41455e-48
Lcn2	0	0.775488	0.834	0.029	0
Lgals9	1.01974e-39	0.261894	0.965	0.955	3.29222e-35
Malat1	1.83748e-19	0.52876	1	0.998	5.93229e-15
Mitd1	3.56298e-136	0.308427	0.922	0.799	1.15031e-131
Mt1	1.68376e-117	0.857851	0.99	0.9	5.436e-113
Mt2	1.71272e-185	0.582608	0.869	0.438	5.52951e-181
mt-Atp6	5.2653e-21	0.273643	1	1	1.6999e-16
mt-Atp8	2.60666e-144	0.687471	0.989	0.983	8.41561e-140
mt-Nd3	3.814e-77	0.493154	0.991	0.986	1.23135e-72
mt-Nd4l	1.16748e-117	0.596138	0.993	0.986	3.76921e-113
mt-Nd5	5.95367e-34	0.296725	0.99	0.988	1.92214e-29
mt-Nd6	6.59208e-35	0.257078	0.943	0.853	2.12825e-30
Ndufb1-ps	1.05022e-96	0.316193	0.994	0.993	3.39063e-92
Oasl2	2.58526e-205	0.776256	0.943	0.765	8.3465e-201
Pfkfb3	8.49532e-16	0.327897	0.859	0.857	2.74271e-11
Phactr3	3.02156e-28	0.27073	0.962	0.953	9.75511e-24
Psmb8	2.92834e-49	0.291	0.876	0.804	9.45414e-45
Rnf213	1.60124e-205	0.413362	0.835	0.402	5.16961e-201
Rpl38	1.56549e-115	0.323264	0.999	0.999	5.05419e-111
Rps15	6.2096e-94	-0.315784	0.998	0.999	2.00477e-89
Rps28	8.38011e-66	0.279422	0.996	0.998	2.70552e-61
Rps29	9.72909e-150	0.349364	1	1	3.14104e-145
Rsad2	8.81385e-235	1.03768	0.847	0.32	2.84555e-230
Rsrp1	8.24266e-82	0.349609	0.994	0.988	2.66114e-77
Rtp4	1.07899e-257	0.603724	0.867	0.33	3.48351e-253
Serpina3n	2.64995e-14	0.405071	0.983	0.965	8.55538e-10
Serping1	6.33502e-08	0.256201	0.717	0.674	0.00204526
Snrpn	7.02966e-136	-0.377575	0.997	1	2.26952e-131
Spag7	2.32384e-85	-0.272452	0.954	0.975	7.50253e-81
Stat1	7.84778e-166	0.38742	0.961	0.864	2.53365e-161
Stat2	1.76859e-217	0.486983	0.974	0.85	5.70988e-213
Trim25	2.33342e-75	0.349963	0.818	0.683	7.53345e-71
Tuba1a	2.07795e-21	-0.287318	1	1	6.70865e-17
Tuba1b	7.71524e-92	-0.338727	0.998	0.997	2.49086e-87
Ubc	1.23858e-16	-0.283721	0.999	0.999	3.99877e-12
Usp18	1.17755e-293	0.40182	0.808	0.11	3.80172e-289
Xaf1	1.29283e-184	0.504845	0.915	0.686	4.17392e-180
Znfx1	7.0964e-59	0.261892	0.956	0.929	2.29107e-54

### Sheet: 0.5
gene	p_val	avg_log2FC	pct.1	pct.2	p_val_adj
1810058I24Rik	1.12093e-18	-0.305805	0.992	0.992	3.61892e-14
AC160336.1	4.04176e-12	0.331263	0.91	0.787	1.30488e-07
Adamts1	9.6939e-14	0.315488	0.672	0.457	3.12968e-09
AI413582	1.84078e-16	-0.303847	0.992	0.986	5.94297e-12
Alkal2	9.34943e-09	0.390634	0.697	0.6	0.000301846
Aplp2	1.49612e-08	-0.287648	0.996	0.995	0.000483022
Apod	9.19116e-80	0.757184	0.992	0.904	2.96737e-75
Apoe	2.67819e-30	0.326828	1	0.999	8.64653e-26
Asap1	1.35285e-08	-0.360674	0.996	0.988	0.000436768
Atf3	3.45769e-15	0.453306	0.996	0.966	1.11632e-10
Atp1a1	5.92683e-08	0.435402	1	0.997	0.00191348
AY036118	6.75788e-85	1.24898	1	0.898	2.18178e-80
B2m	8.07398e-82	1.04642	1	0.947	2.60669e-77
B4galt5	4.17811e-14	0.298512	0.963	0.948	1.3489e-09
B630019K06Rik	5.74997e-11	0.304825	0.922	0.797	1.85638e-06
B930036N10Rik	2.02039e-30	0.29997	0.631	0.289	6.52285e-26
Bbx	2.1949e-07	0.339382	0.98	0.953	0.00708625
Bcor	1.63131e-19	-0.262659	0.943	0.936	5.26669e-15
Bdnf	5.46793e-19	0.586054	0.889	0.829	1.76532e-14
Bst2	9.8124e-126	1.74365	0.992	0.822	3.16793e-121
Btbd3	5.74202e-12	0.420189	0.975	0.947	1.85381e-07
Cacna2d1	4.64991e-08	0.286753	0.996	0.99	0.00150122
Camk2g	2.41443e-10	0.371938	0.996	0.98	7.795e-06
Caml	4.76398e-28	0.274049	0.992	0.953	1.53805e-23
Car10	3.09788e-11	-0.292568	0.439	0.645	1.00015e-06
Casz1	3.28418e-09	-0.458416	0.516	0.678	0.00010603
Ccdc74a	1.07071e-15	-0.357101	0.697	0.842	3.4568e-11
Cd274	1.45243e-65	0.280712	0.861	0.421	4.68916e-61
Cd63	6.08949e-12	0.27519	0.967	0.88	1.96599e-07
Cdh11	1.25025e-07	-0.2593	0.549	0.657	0.00403644
Cdkn2d	8.41509e-22	0.314634	0.992	0.987	2.71681e-17
Clic1	4.70708e-15	0.277956	1	0.999	1.51968e-10
Cmpk2	1.82665e-36	0.321916	0.963	0.826	5.89735e-32
Cnp	3.77884e-21	0.263544	0.984	0.942	1.22e-16
Cplx1	5.68934e-07	-0.28563	0.988	0.979	0.018368
Ctnnbip1	1.99681e-08	-0.270324	0.98	0.981	0.00064467
Ctsl	1.89712e-13	0.397586	1	1	6.12484e-09
Ctxn3	1.85864e-08	-0.38438	0.648	0.78	0.000600063
D130009I18Rik	1.9727e-07	-0.285467	0.709	0.774	0.00636887
Ddx58	1.02266e-97	0.69037	0.955	0.669	3.30164e-93
Dgcr6	1.49022e-23	-0.282269	0.984	0.989	4.81118e-19
Dgkz	9.66612e-13	-0.428274	0.988	0.992	3.12071e-08
Dnajb1	1.19825e-29	0.4532	0.98	0.969	3.86854e-25
Dnajc7	9.78633e-34	0.270524	0.996	0.984	3.15952e-29
Dpp10	2.30279e-09	-0.336739	0.717	0.807	7.43456e-05
Dync1i2	9.98608e-16	0.262533	1	0.999	3.22401e-11
Eif2ak2	7.61713e-81	0.543273	0.951	0.84	2.45919e-76
Eif4e3	2.36162e-12	0.25469	0.955	0.931	7.62451e-08
Enho	8.62257e-26	-0.346731	0.947	0.967	2.7838e-21
F2rl2	4.85465e-09	0.261772	0.926	0.833	0.000156732
Fabp5	4.10269e-13	-0.332373	1	0.999	1.32455e-08
Fabp7	5.50565e-34	-0.263749	0.91	0.94	1.7775e-29
Fam177a	5.16214e-19	0.335541	0.873	0.687	1.6666e-14
Fam210b	5.21854e-09	0.278748	0.533	0.384	0.000168481
Fbxo9	5.41995e-07	-0.363967	0.992	0.992	0.0174983
Fermt2	1.63052e-08	-0.263748	0.967	0.971	0.000526414
Fkbp1b	4.37417e-08	-0.326134	0.996	0.996	0.0014122
Fkbp5	4.11804e-32	0.287888	0.926	0.834	1.32951e-27
Fos	2.85934e-09	0.332767	0.992	0.988	9.23138e-05
Fosb	1.84636e-09	0.259268	0.98	0.945	5.96096e-05
Fstl1	4.11814e-09	0.361626	1	0.995	0.000132954
Fxyd2	3.15565e-07	-0.377289	0.996	1	0.010188
Gadd45g	9.38279e-18	0.453956	0.992	0.962	3.02923e-13
Gbp2	1.73149e-195	0.40556	0.869	0.085	5.59012e-191
Gbp3	1.46133e-130	0.455229	0.746	0.115	4.71792e-126
Gbp7	1.07006e-39	0.291755	0.848	0.602	3.45469e-35
Gfra2	1.00679e-08	-0.454101	0.529	0.687	0.000325041
Gm13889	1.49031e-07	0.378871	0.934	0.943	0.00481146
Gm19409	1.25399e-13	0.52456	0.775	0.617	4.04852e-09
Gm40538	1.74058e-08	0.288938	0.275	0.143	0.000561946
Gm42418	1.64927e-44	0.927034	1	1	5.32466e-40
Gm47283	1.28677e-34	-0.435898	0.951	0.96	4.15434e-30
Gm7271	4.79313e-07	-0.327789	0.43	0.597	0.0154746
Gpr139	7.29126e-11	0.359279	0.504	0.318	2.35398e-06
Gpx3	1.27325e-07	0.31538	0.857	0.678	0.00411069
Gpx4	9.39594e-18	-0.277244	0.996	0.999	3.03348e-13
Grik1	2.02541e-11	-0.586871	0.623	0.781	6.53904e-07
Grk2	1.308e-15	-0.36277	0.984	0.981	4.22286e-11
H2-D1	2.82814e-50	0.620102	1	0.99	9.13064e-46
H2-K1	3.59766e-45	0.69791	0.988	0.898	1.1615e-40
H2-T22	1.61402e-55	0.400414	0.955	0.807	5.21087e-51
H2-T23	3.19443e-124	0.572101	0.955	0.388	1.03132e-119
H3f3b	7.68991e-24	0.54144	1	0.998	2.48269e-19
Herc6	3.39956e-130	0.277684	0.844	0.178	1.09755e-125
Hist1h1c	1.3219e-16	0.321651	0.955	0.915	4.26777e-12
Hspa5	2.6088e-20	0.32856	1	0.987	8.42251e-16
Ifi27l2a	1.85965e-48	0.996097	0.947	0.544	6.00388e-44
Ifi35	2.92372e-66	0.582425	0.963	0.741	9.43922e-62
Ifih1	1.54836e-129	0.380616	0.881	0.224	4.99888e-125
Ifit1	3.27475e-132	2.48914	1	0.693	1.05725e-127
Ifit2	6.98339e-58	0.569156	0.926	0.549	2.25459e-53
Ifit3	7.88575e-121	0.769445	0.934	0.34	2.54591e-116
Ifitm2	1.09956e-23	0.37165	0.836	0.497	3.54993e-19
Ifitm3	1.25995e-126	0.915362	0.988	0.516	4.06774e-122
Igtp	2.86014e-89	0.493429	0.967	0.578	9.23396e-85
Iigp1	9.15232e-94	0.395787	0.791	0.2	2.95483e-89
Il31ra	3.47515e-08	0.736631	0.381	0.241	0.00112195
Ina	2.23561e-16	-0.317593	0.787	0.895	7.21766e-12
Irf7	6.38415e-152	0.506514	0.898	0.186	2.06112e-147
Irf9	1.27909e-70	0.300866	0.967	0.682	4.12955e-66
Isg15	7.46984e-134	0.592383	0.783	0.129	2.41164e-129
Isl2	1.19106e-12	-0.350861	0.996	0.986	3.84533e-08
Itm2b	2.21114e-12	0.265261	1	0.999	7.13867e-08
Jun	4.15674e-14	0.502087	0.996	0.984	1.342e-09
Junb	7.1452e-13	0.336312	1	0.988	2.30683e-08
Khdrbs3	6.74302e-11	0.250728	0.98	0.964	2.17698e-06
Kif21a	6.19865e-18	-0.308465	0.996	1	2.00123e-13
Lars2	1.81142e-36	0.580228	1	0.96	5.84817e-32
Lcn2	3.97607e-285	0.965983	0.918	0.029	1.28367e-280
Lgals3bp	3.08621e-79	0.491675	0.98	0.881	9.96382e-75
Lgals9	4.55138e-55	0.600515	0.992	0.955	1.46941e-50
Lix1	2.78212e-07	-0.424765	0.943	0.92	0.00898207
Lnpep	6.47719e-20	0.292155	0.992	0.984	2.09116e-15
Lrrc75b	1.10195e-15	-0.292138	0.951	0.96	3.55763e-11
Ly6a	2.36835e-107	0.394055	0.775	0.144	7.6462e-103
Ly6e	2.84445e-41	0.380401	0.885	0.447	9.18332e-37
Maged1	9.31329e-07	0.304662	0.984	0.988	0.0300679
Magi1	1.19207e-07	-0.261488	0.996	0.976	0.00384859
Mical1	1.33935e-08	0.321215	0.824	0.737	0.000432409
Mif	1.49233e-10	0.286996	1	0.994	4.81799e-06
Misp	1.39955e-23	0.264322	0.516	0.233	4.51845e-19
Mt1	1.59497e-27	0.477659	1	0.9	5.14936e-23
Mt2	1.78882e-81	0.469277	0.939	0.438	5.7752e-77
mt-Atp6	1.80319e-28	-0.396962	1	1	5.82161e-24
mt-Co3	6.05619e-35	-0.436234	1	1	1.95524e-30
mt-Cytb	1.00665e-50	-0.558763	1	0.997	3.24998e-46
mt-Nd1	2.54074e-43	-0.665488	1	0.995	8.20279e-39
mt-Nd2	3.38013e-14	-0.250339	1	0.998	1.09127e-09
mt-Nd4	6.88119e-46	-0.530994	0.996	0.993	2.22159e-41
Ncald	1.85709e-22	-0.345764	0.988	0.985	5.99561e-18
Ncoa1	1.89739e-13	0.316678	0.984	0.941	6.12572e-09
Ndufb1-ps	1.43912e-27	0.261422	1	0.993	4.6462e-23
Nefl	1.27902e-06	-0.316308	1	0.999	0.0412932
Npy2r	1.15195e-08	0.812997	0.496	0.344	0.000371906
Nrsn1	7.67702e-07	0.344267	0.975	0.943	0.0247853
Nsg1	5.35376e-07	0.300014	0.533	0.386	0.0172846
Oasl2	2.78197e-123	1.36233	0.996	0.765	8.98159e-119
Osmr	3.22557e-09	0.686023	0.697	0.54	0.000104138
Ostf1	4.90688e-13	0.294252	0.992	0.994	1.58419e-08
P2ry1	2.72507e-07	-0.312309	0.348	0.522	0.00879789
Panx1	3.32375e-12	0.301939	0.984	0.954	1.07307e-07
Paqr5	2.00336e-10	-0.385962	0.693	0.789	6.46785e-06
Pcdh17	4.89688e-08	0.562271	0.602	0.475	0.00158096
Pde4c	2.85871e-18	0.461024	0.619	0.353	9.22935e-14
Pea15a	5.7894e-13	-0.277595	0.988	0.982	1.86911e-08
Pfkfb3	3.56542e-27	0.530668	0.943	0.857	1.15109e-22
Pld5	9.04204e-11	-0.33864	0.832	0.89	2.91922e-06
Pnp	7.06093e-17	0.283142	0.902	0.725	2.27962e-12
Pogk	2.46925e-09	0.27182	0.934	0.918	7.97199e-05
Ppp1r1a	2.42738e-08	-0.466412	0.68	0.768	0.000783681
Prdx1	1.23687e-12	0.251307	0.996	0.992	3.99324e-08
Prr15l	6.6272e-59	0.271169	0.492	0.105	2.13959e-54
Prrxl1	6.8644e-07	-0.269244	0.988	0.981	0.0221617
Psmb10	1.91258e-64	0.65684	1	0.962	6.17478e-60
Psmb8	3.10689e-85	0.889462	0.963	0.804	1.00306e-80
Psmb9	2.64397e-73	0.284016	0.865	0.398	8.53607e-69
Psme1	5.63463e-41	0.365061	0.988	0.947	1.81914e-36
Pten	2.90833e-13	-0.310153	0.992	0.993	9.38955e-09
Ptpn9	2.19097e-24	0.336701	0.988	0.962	7.07356e-20
Ptprn	1.29564e-13	0.525044	0.889	0.785	4.18297e-09
Pttg1	4.13831e-51	0.446456	0.988	0.932	1.33605e-46
Rcan2	5.3882e-12	-0.396874	0.914	0.945	1.73958e-07
Resp18	3.14203e-08	0.715061	0.676	0.54	0.0010144
Rgs10	3.27361e-12	-0.534687	0.992	0.997	1.05689e-07
Rgs4	5.10077e-09	-0.479135	0.98	0.986	0.000164678
Rgs5	2.33562e-07	-0.360648	0.381	0.553	0.00754056
Rgs8	7.66971e-11	-0.297634	0.672	0.793	2.47617e-06
Rnase4	1.03149e-10	0.256149	0.82	0.707	3.33016e-06
Rnf112	2.755e-11	-0.385509	0.672	0.822	8.89451e-07
Rnh1	3.82632e-17	0.434143	0.988	0.979	1.23533e-12
Rock2	2.57878e-09	0.305262	0.934	0.905	8.3256e-05
Rph3a	8.18811e-09	-0.31791	0.73	0.861	0.000264353
Rpl39	3.91018e-44	0.335741	1	0.999	1.2624e-39
Rps27	2.78625e-33	0.340545	1	0.999	8.99541e-29
Rps28	3.36327e-28	0.276696	1	0.998	1.08583e-23
Rps29	3.18926e-41	0.27549	1	1	1.02965e-36
Rsad2	3.00821e-74	0.575626	0.828	0.32	9.71199e-70
Rtp4	3.41978e-82	0.281104	0.881	0.33	1.10407e-77
S1pr1	3.94616e-11	0.304548	0.57	0.381	1.27402e-06
S1pr3	5.54062e-10	0.504428	0.754	0.61	1.78879e-05
Saa1	4.84746e-207	0.304757	0.852	0.061	1.565e-202
Saa3	0	0.542416	0.939	0.013	0
Samd9l	4.73285e-50	0.309158	0.775	0.385	1.528e-45
Sbds	5.37189e-20	0.251009	0.988	0.978	1.73432e-15
Scg2	6.97373e-12	0.729973	0.934	0.881	2.25147e-07
Sectm1b	1.89519e-40	0.386067	0.541	0.187	6.11861e-36
Serp2	1.68592e-21	-0.312215	0.992	0.992	5.44299e-17
Serpina3g	2.11281e-20	0.433077	0.988	0.909	6.8212e-16
Serpina3n	3.38174e-38	1.10513	0.988	0.965	1.09179e-33
Shisa5	5.15021e-71	0.499264	0.984	0.953	1.66275e-66
Slc10a6	1.02635e-16	0.403441	0.66	0.521	3.31358e-12
Slc2a3	7.69087e-12	0.257525	0.963	0.929	2.483e-07
Slc39a10	1.20591e-56	0.361435	0.988	0.907	3.89327e-52
Sorl1	1.33315e-08	-0.253798	0.762	0.861	0.000430407
Stat1	1.27807e-104	0.632519	0.975	0.864	4.12625e-100
Stat2	1.64703e-66	0.443839	0.967	0.85	5.31744e-62
Susd6	6.98073e-26	0.309268	1	0.962	2.25373e-21
Synpr	4.00909e-07	-0.372782	0.77	0.848	0.0129434
Syt7	6.18567e-13	-0.455547	0.902	0.971	1.99704e-08
Tafa4	4.41478e-07	-0.349239	0.418	0.578	0.0142531
Tapbp	5.24764e-73	0.446838	0.992	0.947	1.6942e-68
Tapbpl	6.43496e-21	0.253445	0.934	0.812	2.07753e-16
Tifa	7.79095e-15	0.497899	0.832	0.757	2.51531e-10
Timeless	2.21788e-17	0.294998	0.787	0.609	7.16042e-13
Tmbim6	5.40385e-48	0.336603	0.992	0.981	1.74463e-43
Tmem100	1.73255e-08	0.428513	0.701	0.539	0.000559353
Tmem176a	1.18028e-07	0.31078	0.906	0.765	0.00381052
Tmem176b	2.05712e-10	0.440899	0.967	0.824	6.64142e-06
Tmem59	3.14799e-17	0.251312	0.996	0.996	1.01633e-12
Tmtc4	2.2844e-09	0.258522	0.922	0.86	7.37519e-05
Tppp3	5.27866e-09	-0.278625	1	1	0.000170422
Trnp1	2.81446e-11	-0.372844	0.992	0.999	9.08647e-07
Trpv1	5.608e-07	0.358521	0.824	0.757	0.0181054
Ttll7	1.33642e-06	-0.284043	1	0.999	0.0431462
Uba52	4.98968e-26	0.261395	0.984	0.961	1.61092e-21
Ubc	7.14539e-13	0.267806	1	0.999	2.30689e-08
Ube2l6	3.64251e-79	0.377434	0.93	0.61	1.17599e-74
Ube2ql1	2.89962e-15	-0.278862	0.902	0.92	9.36143e-11
Unc119	1.16459e-18	-0.335828	0.709	0.883	3.75987e-14
Uqcc3	9.59175e-49	-0.319218	0.988	0.979	3.0967e-44
Usp18	1.09627e-222	0.67177	0.955	0.11	3.53931e-218
Utrn	5.32156e-16	0.384771	0.988	0.975	1.71807e-11
Vgf	2.21106e-08	0.292077	0.955	0.941	0.000713841
Vim	5.30131e-16	0.483326	0.988	0.962	1.71153e-11
Vwa5a	8.8007e-24	0.503935	1	0.982	2.84131e-19
Xaf1	5.6421e-105	0.622264	0.971	0.686	1.82155e-100
Zdhhc2	4.43555e-14	-0.416453	0.992	0.99	1.43202e-09
Zmynd8	3.2464e-24	0.279174	0.992	0.958	1.0481e-19

### Sheet: 1
gene	p_val	avg_log2FC	pct.1	pct.2	p_val_adj
B2m	6.05555e-32	0.39391	0.974	0.947	1.95503e-27
Bst2	1.78626e-129	0.866737	0.96	0.822	5.76695e-125
Cd24a	2.58109e-10	-0.291339	0.998	0.996	8.33306e-06
Cd74	2.8962e-09	0.276959	0.411	0.534	9.35038e-05
Gfra2	1.31728e-07	-0.262933	0.573	0.687	0.00425283
Gm47283	5.8611e-38	0.339385	0.969	0.96	1.89225e-33
Gm765	7.54229e-10	-0.426356	0.354	0.492	2.43503e-05
Grik1	6.70286e-12	-0.43637	0.669	0.781	2.16402e-07
H2-D1	1.66563e-21	0.253275	0.993	0.99	5.3775e-17
H2-K1	4.17558e-18	0.309916	0.951	0.898	1.34809e-13
Ifi27l2a	1.48528e-75	1.35735	0.889	0.544	4.79523e-71
Ifi35	1.06576e-34	0.263914	0.859	0.741	3.44079e-30
Ifit1	5.5031e-150	1.24127	0.958	0.693	1.77668e-145
Lgals3bp	1.714e-66	0.293779	0.939	0.881	5.53364e-62
Lgals9	2.38236e-34	0.308234	0.956	0.955	7.69144e-30
Lpar3	3.65927e-10	-0.261099	0.24	0.381	1.1814e-05
Ly86	1.6292e-07	-0.327128	0.554	0.65	0.00525986
Mrgprd	9.00562e-09	-0.34639	0.199	0.322	0.000290746
Oasl2	1.51049e-151	0.854883	0.943	0.765	4.87661e-147
Phf24	1.13376e-12	-0.402217	0.998	0.996	3.66035e-08
Psmb10	5.42074e-31	0.254411	0.969	0.962	1.75009e-26
Psmb8	1.82196e-49	0.348119	0.904	0.804	5.88219e-45
Ptprn	2.76405e-07	0.25532	0.826	0.785	0.00892372
Resp18	8.06611e-08	0.577359	0.624	0.54	0.00260414
Ret	1.01881e-11	-0.26161	0.988	0.992	3.28922e-07
Rgs4	2.75421e-09	-0.353243	0.981	0.986	8.89195e-05
Rnh1	1.65011e-12	0.262452	0.984	0.979	5.3274e-08
Scd1	6.10624e-15	-0.257002	0.97	0.981	1.9714e-10
Scd2	1.41784e-24	-0.292947	0.997	0.993	4.57751e-20
Scg2	4.65546e-08	0.504105	0.901	0.881	0.00150301
Scn11a	1.23818e-07	-0.259924	0.946	0.962	0.00399745
Serpina3n	2.83562e-22	0.546533	0.97	0.965	9.15479e-18
Shisa5	9.4209e-82	0.357484	0.967	0.953	3.04154e-77
Sv2c	6.79934e-10	-0.267544	0.949	0.976	2.19517e-05
Synpr	6.68615e-10	-0.287147	0.768	0.848	2.15862e-05
Syt7	1.08069e-12	-0.345601	0.941	0.971	3.48901e-08
Tmem176a	8.11442e-07	0.309893	0.814	0.765	0.0261974
Trarg1	1.21121e-14	-0.263762	0.972	0.981	3.9104e-10
Tuba1a	6.63171e-17	0.265143	1	1	2.14105e-12
Usp18	1.44216e-202	0.273818	0.765	0.11	4.656e-198
Xaf1	2.12193e-102	0.383237	0.909	0.686	6.85066e-98
Zfhx3	1.40475e-06	-0.269585	0.883	0.925	0.0453524

### Sheet: 2
gene	p_val	avg_log2FC	pct.1	pct.2	p_val_adj
Acpp	5.21252e-11	-0.261097	0.838	0.904	1.68286e-06
Apba1	7.06429e-21	-0.26605	0.991	0.988	2.28071e-16
Atpaf2	1.07127e-06	-0.371042	0.905	0.927	0.034586
AY036118	5.14531e-16	-0.393621	0.814	0.898	1.66116e-11
B2m	1.03744e-61	0.448714	0.984	0.947	3.34938e-57
Bst2	1.34072e-75	0.449295	0.937	0.822	4.32852e-71
Calca	1.66029e-07	0.422133	0.984	0.992	0.00536026
Cplx1	1.77235e-14	-0.279264	0.974	0.979	5.72204e-10
Cpne3	5.40233e-12	-0.259928	0.977	0.981	1.74414e-07
Emp3	1.80397e-07	0.268736	0.903	0.884	0.00582413
Fxyd7	1.21206e-15	0.556672	0.699	0.564	3.91313e-11
Gap43	1.75751e-07	0.348032	0.86	0.855	0.00567413
Gfra2	6.79899e-10	-0.299008	0.575	0.687	2.19505e-05
H2-K1	3.29231e-24	0.284023	0.949	0.898	1.06292e-19
Ifi27l2a	1.79773e-53	1.36777	0.766	0.544	5.80398e-49
Ifit1	3.88012e-20	0.25518	0.777	0.693	1.2527e-15
Lgals1	1.00343e-13	0.470803	0.875	0.85	3.23957e-09
Lrrn1	2.16298e-11	-0.261372	0.936	0.94	6.98318e-07
Malat1	6.13729e-11	0.260806	0.999	0.998	1.98142e-06
mt-Atp8	1.28474e-34	0.296094	0.989	0.983	4.14779e-30
mt-Nd4l	4.30737e-47	0.396831	0.994	0.986	1.39063e-42
mt-Nd5	1.21783e-32	0.327123	0.988	0.988	3.93175e-28
Nol4l	2.84775e-26	-0.28179	0.965	0.962	9.19395e-22
Nppb	1.68559e-07	-0.330926	0.155	0.252	0.00544194
Phf24	6.47234e-18	-0.375678	0.999	0.996	2.0896e-13
Pitpnc1	6.97778e-10	-0.287333	0.961	0.968	2.25277e-05
Psmb8	1.39721e-44	0.29239	0.882	0.804	4.51089e-40
Rasgrp1	8.06554e-08	-0.300618	0.79	0.857	0.00260396
Ret	1.19945e-10	-0.253792	0.987	0.992	3.87242e-06
Rgs4	7.38669e-18	-0.413517	0.992	0.986	2.38479e-13
Rgs5	1.22379e-10	-0.352371	0.412	0.553	3.95101e-06
S100a11	1.21034e-06	0.301679	0.864	0.853	0.0390757
Synpr	6.3666e-09	-0.251939	0.782	0.848	0.000205546
Syt7	6.04851e-09	-0.257945	0.958	0.971	0.000195276
Tac1	1.1492e-08	0.343175	0.993	0.989	0.000371018
Tmem176a	4.38479e-07	0.290095	0.784	0.765	0.0141563
Trarg1	1.0596e-16	-0.257688	0.979	0.981	3.42091e-12
Zeb2	1.9372e-09	0.258763	0.583	0.479	6.25423e-05
Zfhx3	1.56128e-09	-0.289378	0.901	0.925	5.0406e-05

### Sheet: 12
gene	p_val	avg_log2FC	pct.1	pct.2	p_val_adj
AC160336.1	4.3773e-33	0.317103	0.918	0.787	1.41321e-28
Apoe	2.62659e-83	0.420926	1	0.999	8.47993e-79
Atf3	2.91694e-14	0.413818	0.986	0.966	9.41735e-10
Atp5k	7.59972e-41	0.261614	1	0.997	2.45357e-36
Dnajb1	5.3221e-14	0.299671	0.995	0.969	1.71824e-09
Fos	6.65476e-10	0.283107	1	0.988	2.14849e-05
Frat2	2.55865e-20	0.283669	0.98	0.941	8.26061e-16
Gadd45g	1.60327e-08	0.260544	0.989	0.962	0.000517615
Gm42418	7.23989e-31	0.501439	1	1	2.3374e-26
Gm47283	2.4044e-135	-0.727991	0.639	0.96	7.7626e-131
H3f3b	6.63057e-16	0.408789	1	0.998	2.14068e-11
Junb	1.01316e-11	0.329578	1	0.988	3.27099e-07
Lrrn1	1.97514e-07	-0.304289	0.959	0.94	0.00637673
Mif	2.14288e-15	0.302046	1	0.994	6.9183e-11
mt-Atp8	2.40021e-64	0.55712	1	0.983	7.74909e-60
mt-Nd3	2.87079e-56	0.495212	1	0.986	9.26836e-52
mt-Nd4l	3.23017e-33	0.355527	1	0.986	1.04286e-28
mt-Nd5	5.45634e-18	0.266338	1	0.988	1.76158e-13
Ndufb1-ps	7.74772e-63	0.303306	1	0.993	2.50135e-58
Pdia3	1.37815e-26	-0.275541	0.998	0.993	4.44937e-22
Rgs5	1.26179e-08	-0.338971	0.395	0.553	0.000407368
Rgs7bp	2.51313e-09	-0.280099	1	0.997	8.11362e-05
Rnf10	6.92427e-75	-0.304164	1	0.977	2.2355e-70
Rpl38	2.63503e-53	0.256198	1	0.999	8.5072e-49
Rpl39	3.15796e-79	0.331494	1	0.999	1.01955e-74
Rps28	3.40156e-38	0.264896	1	0.998	1.09819e-33
Rps29	5.75793e-72	0.282648	1	1	1.85895e-67
Rsrp1	6.27293e-38	0.292523	0.998	0.988	2.02521e-33
Tagln2	1.28484e-09	-0.35194	0.58	0.742	4.14811e-05
Zdhhc2	4.5804e-09	-0.26659	0.995	0.99	0.000147878

### Sheet: 33
gene	p_val	avg_log2FC	pct.1	pct.2	p_val_adj
AC149090.1	2.60279e-65	0.356758	0.989	0.903	8.4031e-61
Apod	1.65719e-54	0.370399	0.986	0.904	5.35025e-50
Gfra2	2.44262e-07	-0.257298	0.587	0.687	0.00788601
Gm42418	4.40308e-46	0.405198	1	1	1.42153e-41
Gm47283	4.68887e-75	-0.423554	0.934	0.96	1.5138e-70
Lgals1	5.4928e-07	0.303135	0.877	0.85	0.0177335
Lix1	1.36693e-08	-0.250445	0.902	0.92	0.000441313
mt-Atp8	3.83961e-67	0.438333	1	0.983	1.23962e-62
mt-Nd4l	8.45862e-45	0.34601	1	0.986	2.73087e-40
Rgs4	9.22807e-13	-0.33307	0.983	0.986	2.97928e-08
Synpr	1.49189e-08	-0.251415	0.78	0.848	0.000481657
Tmem176a	1.75382e-08	0.276714	0.839	0.765	0.000566222
Tmem176b	5.38548e-07	0.271982	0.856	0.824	0.017387
Zeb2	5.92167e-08	0.278415	0.574	0.479	0.00191181

### Sheet: 63
gene	p_val	avg_log2FC	pct.1	pct.2	p_val_adj
1700037H04Rik	5.94036e-34	-0.262515	0.907	0.975	1.91785e-29
9530059O14Rik	4.30652e-07	0.311616	0.914	0.939	0.0139036
AC160336.1	1.46706e-69	-0.275132	0.484	0.787	4.73642e-65
AI413582	5.53986e-29	-0.3013	0.946	0.986	1.78854e-24
Ap2b1	7.00053e-55	-0.285673	0.962	0.988	2.26012e-50
Apoe	3.69164e-175	-0.957293	0.986	0.999	1.19185e-170
Arf3	3.66434e-48	-0.313695	0.921	0.984	1.18303e-43
Atox1	9.10298e-13	-0.262345	0.955	0.992	2.9389e-08
Atp5k	1.21434e-73	-0.362102	0.969	0.997	3.92048e-69
Atpaf2	5.28426e-45	-0.598693	0.741	0.927	1.70602e-40
AY036118	6.60453e-61	1.75098	0.965	0.898	2.13227e-56
Capns1	9.81738e-63	-0.356014	0.991	0.999	3.16954e-58
Cd24a	3.44211e-25	-0.401541	0.981	0.996	1.11128e-20
Cdr1os	1.61025e-08	0.265402	0.869	0.887	0.000519869
Cds2	7.54306e-20	-0.262706	0.986	0.996	2.43528e-15
Clip3	1.30246e-35	-0.252941	0.937	0.984	4.205e-31
Cplx1	7.97918e-18	-0.340379	0.914	0.979	2.57608e-13
Crip2	3.10388e-10	-0.273576	0.979	0.997	1.00209e-05
Ctxn3	3.22543e-07	-0.269752	0.659	0.78	0.0104133
Dgkz	1.17741e-14	-0.316322	0.986	0.992	3.80128e-10
Eef1a2	1.91551e-42	-0.308856	0.965	0.996	6.18423e-38
Fabp7	5.94542e-127	-0.32216	0.64	0.94	1.91948e-122
Flywch1	2.00927e-51	-0.319806	0.932	0.987	6.48694e-47
Fxyd2	1.81684e-08	-0.252421	0.993	1	0.000586567
Gm10076	1.22465e-200	-0.817065	0.906	0.988	3.95378e-196
Gm42418	1.83379e-98	2.14329	1	1	5.92039e-94
Gm47283	6.50454e-83	-0.472283	0.815	0.96	2.09999e-78
Gm765	2.39516e-09	-0.256071	0.32	0.492	7.73278e-05
Gnao1	1.35559e-20	-0.289784	0.997	0.999	4.37653e-16
Grk2	1.62147e-22	-0.307919	0.955	0.981	5.23493e-18
Gstp1	1.26628e-73	-0.274743	0.699	0.896	4.08818e-69
Ifi27l2a	1.05675e-08	-0.282189	0.388	0.544	0.000341171
Klc2	2.82515e-68	-0.306375	0.921	0.981	9.12099e-64
Lars2	1.04452e-52	1.21651	0.983	0.96	3.37225e-48
Lncpint	1.36368e-07	0.258378	0.76	0.776	0.00440266
Lxn	4.39773e-09	-0.424205	0.956	0.994	0.000141981
Ly86	6.74786e-12	-0.619413	0.474	0.65	2.17855e-07
Mapk3	1.18583e-34	-0.261272	0.988	0.999	3.82845e-30
Mea1	1.44386e-53	-0.275007	0.9	0.973	4.66149e-49
Mpz	1.91594e-50	0.828926	0.206	0.593	6.18561e-46
Mt3	6.67614e-13	-0.365302	0.878	0.98	2.15539e-08
mt-Nd1	4.41907e-26	-0.337376	0.979	0.995	1.4267e-21
mt-Nd6	4.78049e-09	0.294592	0.843	0.853	0.000154338
Ndufb1-ps	1.18788e-44	-0.262073	0.97	0.993	3.83506e-40
Ndufv3	4.73472e-23	-0.260732	0.967	0.996	1.52861e-18
Nol4l	1.68429e-27	-0.315511	0.9	0.962	5.43774e-23
Pcsk2	3.62635e-20	-0.439074	0.816	0.901	1.17077e-15
Phf24	5.27216e-17	-0.436287	0.988	0.996	1.70212e-12
Rgs4	1.2664e-11	-0.374423	0.955	0.986	4.08857e-07
Rnf10	1.37189e-56	-0.26575	0.902	0.977	4.42913e-52
Rph3a	1.47362e-09	-0.254403	0.705	0.861	4.75758e-05
Rpl29	1.17275e-36	-0.286916	0.983	0.997	3.78622e-32
Rpl35	5.27714e-66	-0.340516	0.963	0.996	1.70373e-61
Rpl36	7.72272e-64	-0.325246	0.981	0.997	2.49328e-59
Rpl38	5.72644e-110	-0.449959	0.99	0.999	1.84878e-105
Rpl6	2.21809e-60	-0.329194	0.988	1	7.1611e-56
Rps15	2.50665e-43	-0.275537	0.99	0.999	8.09273e-39
Rps21	1.47074e-60	-0.342275	0.993	0.999	4.74828e-56
Rps27	1.69276e-113	-0.50712	0.983	0.999	5.46508e-109
Rps28	6.67802e-76	-0.413958	0.976	0.998	2.156e-71
Rps29	1.46183e-107	-0.390749	0.998	1	4.71951e-103
Rsrp1	4.62512e-13	0.265069	0.976	0.988	1.49322e-08
Skp1a	4.0567e-09	-0.311158	0.979	0.997	0.000130971
Slc25a1	1.6534e-31	-0.259977	0.909	0.977	5.33799e-27
Sncg	2.61233e-31	-0.389309	1	1	8.4339e-27
Snhg11	4.85647e-08	0.538133	0.974	0.983	0.00156791
Srsf5	7.29793e-40	0.311411	0.984	0.99	2.35614e-35
Syn1	5.73132e-32	-0.272383	0.956	0.985	1.85036e-27
Syt7	1.07483e-13	-0.335466	0.927	0.971	3.47009e-09
Tagln2	1.04328e-06	-0.269576	0.577	0.742	0.0336824
Tmsb10	6.74253e-53	-0.480334	0.998	1	2.17683e-48
Trarg1	4.70046e-15	-0.274004	0.942	0.981	1.51754e-10
Uba52	9.18037e-134	-0.451215	0.818	0.961	2.96388e-129
