## Supplementary Tables and Videos for "Persistent interferon signaling that causes sensory neuron plasticity and pain in arthritis": Supplementary Table_5_KEGG_DE_Endoneurial_macrophages_t0_vs_t33_63.xlsx

### Sheet: 0_vs_33_and_63
Term	Overlap	P.value	Adjusted.P.value	Old.P.value	Old.Adjusted.P.value	Odds.Ratio	Combined.Score	Genes
TNF signaling pathway	8/112	5.1305e-07	8.51664e-05	0	0	12.9987	188.259	MAP2K3;CXCL10;CEBPB;IL1B;BCL3;TNFAIP3;NFKB1;CREB5
Cytosolic DNA-sensing pathway	5/63	4.62801e-05	0.0010975	0	0	14.2364	142.09	CXCL10;IL1B;CCL4;NFKB1;NFKBIB
RIG-I-like receptor signaling pathway	5/70	7.69595e-05	0.00159691	0	0	12.6987	120.285	CXCL10;ISG15;TANK;NFKB1;NFKBIB
IL-17 signaling pathway	6/94	2.74489e-05	0.000778329	0	0	11.3371	119.076	CXCL10;CEBPB;IL1B;TNFAIP3;MAPK6;NFKB1
Phosphonate and phosphinate metabolism	1/6	0.0369233	0.0928676	0	0	32.0484	105.725	PCYT1A
Pertussis	5/76	0.00011402	0.00189273	0	0	11.6221	105.518	IL1A;IL1B;NLRP3;ITGA5;NFKB1
Fluid shear stress and atherosclerosis	7/139	2.71233e-05	0.000778329	0	0	8.87269	93.2974	IL1A;IL1B;PDGFA;HMOX1;SQSTM1;NFKB1;NFE2L2
NOD-like receptor signaling pathway	8/181	1.84105e-05	0.000778329	0	0	7.78697	84.8981	IL1B;CASP4;TXNIP;NLRP3;TNFAIP3;TANK;NFKB1;NFKBIB
Transcriptional misregulation in cancer	8/192	2.81324e-05	0.000778329	0	0	7.31735	76.6755	CEBPB;NR4A3;PLAU;DOT1L;REL;PDGFA;NFKB1;DUSP6
Rheumatoid arthritis	5/93	0.000294758	0.00376383	0	0	9.36884	76.1627	ATP6V1A;IL1A;IL1B;ATP6V1H;ATP6V1D
Epithelial cell signaling in Helicobacter pylori infection	4/70	0.000969559	0.00772816	0	0	9.92186	68.8445	ATP6V1A;ATP6V1H;ATP6V1D;NFKB1
Cytokine-cytokine receptor interaction	10/295	1.66698e-05	0.000778329	0	0	5.97712	65.7597	CCR1;CXCL10;IL1A;BMP2;TNFRSF12A;GDF15;IL1B;CCL4;OSM;CXCR4
Toll-like receptor signaling pathway	5/104	0.000493862	0.00482242	0	0	8.32323	63.3669	MAP2K3;CXCL10;IL1B;CCL4;NFKB1
NF-kappa B signaling pathway	5/104	0.000493862	0.00482242	0	0	8.32323	63.3669	PLAU;IL1B;CCL4;TNFAIP3;NFKB1
Measles	6/139	0.000240918	0.0033327	0	0	7.48417	62.351	IL1A;IL1B;TNFAIP3;NFKB1;HSPA1B;NFKBIB
Leishmaniasis	4/77	0.00138377	0.00957104	0	0	8.96728	59.0311	IL1A;IL1B;NFKB1;NFKBIB
Vibrio cholerae infection	3/50	0.00377082	0.0168435	0	0	10.3739	57.8912	ATP6V1A;ATP6V1H;ATP6V1D
Synaptic vesicle cycle	4/78	0.00145159	0.00960595	0	0	8.84566	57.8072	ATP6V1A;ATP6V1H;CPLX1;ATP6V1D
Collecting duct acid secretion	2/27	0.0122813	0.0407738	0	0	12.9106	56.8024	ATP6V1A;ATP6V1D
Coronavirus disease	8/232	0.00010661	0.00189273	0	0	5.99847	54.864	CXCL10;IL1B;C5AR1;NLRP3;ISG15;UBA52;NFKB1;NFKBIB
Phagosome	6/152	0.000389377	0.00454553	0	0	6.81328	53.4908	ATP6V1A;TUBB6;ATP6V1H;ITGA5;RAB7B;ATP6V1D
Shigellosis	8/246	0.00015956	0.0024079	0	0	5.6416	49.325	IL1B;CASP4;NLRP3;ITGA5;UBA52;SQSTM1;NFKB1;NFKBIB
Legionellosis	3/57	0.00545387	0.0217166	0	0	9.02596	47.0381	IL1B;NFKB1;HSPA1B
Lipid and atherosclerosis	7/215	0.000410741	0.00454553	0	0	5.60907	43.737	MAP2K3;IL1B;NLRP3;TANK;NFKB1;HSPA1B;NFE2L2
Influenza A	6/172	0.000747589	0.00653157	0	0	5.98633	43.0935	CXCL10;IL1A;IL1B;NLRP3;NFKB1;NFKBIB
Staphylococcus aureus infection	4/95	0.00298666	0.0160769	0	0	7.18699	41.7823	C5AR1;PTAFR;FPR1;FPR2
Prostate cancer	4/97	0.00321966	0.0163591	0	0	7.03172	40.3514	PLAU;PDGFA;NFKB1;CREB5
Yersinia infection	5/137	0.00170385	0.0101288	0	0	6.23201	39.7282	MAP2K3;IL1B;NLRP3;ITGA5;NFKB1
AGE-RAGE signaling pathway in diabetic complications	4/100	0.00359194	0.0165628	0	0	6.81095	38.3393	IL1A;IL1B;PIM1;NFKB1
Viral protein interaction with cytokine and cytokine receptor	4/100	0.00359194	0.0165628	0	0	6.81095	38.3393	CCR1;CXCL10;CCL4;CXCR4
Inflammatory bowel disease	3/65	0.00785297	0.028339	0	0	7.85814	38.0873	IL1A;IL1B;NFKB1
Longevity regulating pathway	4/102	0.00385575	0.0168435	0	0	6.67128	37.0802	EIF4E;NFKB1;HSPA1B;CREB5
Acute myeloid leukemia	3/67	0.00853529	0.0295179	0	0	7.61181	36.2592	PIM1;DUSP6;NFKB1
C-type lectin receptor signaling pathway	4/104	0.00413239	0.0175891	0	0	6.53719	35.882	IL1B;BCL3;NLRP3;NFKB1
Mitophagy	3/68	0.0088891	0.0301141	0	0	7.49433	35.3952	RAB7B;SQSTM1;UBA52
Chemokine signaling pathway	6/192	0.00131973	0.00952503	0	0	5.33722	35.3875	CCR1;CXCL10;CCL4;CXCR4;NFKB1;NFKBIB
MAPK signaling pathway	8/294	0.000527932	0.00486871	0	0	4.68328	35.3426	MAP2K3;NR4A1;IL1A;IL1B;PDGFA;NFKB1;DUSP6;HSPA1B
Pathogenic Escherichia coli infection	6/197	0.00150455	0.00960595	0	0	5.19618	33.7714	TUBB6;IL1B;CASP4;NLRP3;NFKB1;NFKBIB
Salmonella infection	7/249	0.000977659	0.00772816	0	0	4.81268	33.3536	MAP2K3;TUBB6;IL1B;CASP4;NLRP3;RAB7B;NFKB1
Epstein-Barr virus infection	6/202	0.00170847	0.0101288	0	0	5.06234	32.258	MAP2K3;CXCL10;TNFAIP3;ISG15;NFKB1;NFKBIB
Toxoplasmosis	4/112	0.00537297	0.0217166	0	0	6.05051	31.6222	MAP2K3;NFKB1;HSPA1B;NFKBIB
Necroptosis	5/159	0.00325212	0.0163591	0	0	5.33577	30.5657	IL1A;IL1B;NLRP3;TNFAIP3;SQSTM1
Ferroptosis	2/41	0.0271114	0.0762794	0	0	8.27017	29.8371	SLC11A2;HMOX1
Graft-versus-host disease	2/42	0.0283524	0.0777054	0	0	8.06301	28.7288	IL1A;IL1B
Human papillomavirus infection	8/331	0.00113796	0.00858639	0	0	4.13897	28.0561	ATP6V1A;LFNG;ATP6V1H;ISG15;ITGA5;ATP6V1D;NFKB1;CREB5
Type I diabetes mellitus	2/43	0.0296159	0.0780356	0	0	7.86595	27.6838	IL1A;IL1B
Human cytomegalovirus infection	6/225	0.0029287	0.0160769	0	0	4.52538	26.3974	CCR1;IL1B;CCL4;CXCR4;NFKB1;CREB5
Osteoclast differentiation	4/127	0.0083251	0.0294035	0	0	5.30861	25.4202	IL1A;IL1B;SQSTM1;NFKB1
Ras signaling pathway	6/232	0.003405	0.0165628	0	0	4.38365	24.9102	REL;PDGFA;ABL2;RALGDS;ETS2;NFKB1
Complement and coagulation cascades	3/85	0.0162309	0.0508363	0	0	5.93553	24.4594	PLAU;C5AR1;PLAUR
Tuberculosis	5/180	0.00549455	0.0217166	0	0	4.69048	24.4092	IL1A;CEBPB;IL1B;ATP6V1H;NFKB1
Selenocompound metabolism	1/17	0.101138	0.204743	0	0	10.0096	22.9346	TXNRD1
PD-L1 expression and PD-1 checkpoint pathway in cancer	3/89	0.0183307	0.0553253	0	0	5.65831	22.6286	MAP2K3;NFKB1;NFKBIB
Cocaine addiction	2/49	0.0376501	0.0932823	0	0	6.85971	22.4959	NFKB1;CREB5
Neutrophil extracellular trap formation	5/189	0.00672762	0.0253815	0	0	4.45901	22.3019	C5AR1;CASP4;FPR1;FPR2;NFKB1
Choline metabolism in cancer	3/98	0.0235824	0.0699049	0	0	5.11993	19.1857	PCYT1A;PDGFA;RALGDS
Hematopoietic cell lineage	3/99	0.0242111	0.0705094	0	0	5.06634	18.8516	IL1A;IL1B;ITGA5
Pathways of neurodegeneration	9/475	0.00300232	0.0160769	0	0	3.23148	18.7696	MAP2K3;IL1A;TUBB6;IL1B;NEFL;UBA52;SQSTM1;TANK;NFKB1
mTOR signaling pathway	4/154	0.0159735	0.0508363	0	0	4.34711	17.9832	ATP6V1A;ATP6V1H;ATP6V1D;EIF4E
Amoebiasis	3/102	0.0261512	0.0748467	0	0	4.91207	17.8989	IL1B;RAB7B;NFKB1
Cellular senescence	4/156	0.01667	0.0512449	0	0	4.28947	17.5617	MAP2K3;IL1A;SQSTM1;NFKB1
PI3K-Akt signaling pathway	7/354	0.00689311	0.0254279	0	0	3.33845	16.6162	NR4A1;OSM;PDGFA;ITGA5;EIF4E;NFKB1;CREB5
Th17 cell differentiation	3/107	0.0295651	0.0780356	0	0	4.67473	16.4605	IL1B;NFKB1;NFKBIB
Mineral absorption	2/60	0.0542256	0.127832	0	0	5.55565	16.1925	SLC11A2;HMOX1
HIF-1 signaling pathway	3/109	0.0309934	0.0803892	0	0	4.58607	15.9319	HMOX1;EIF4E;NFKB1
Pathways in cancer	9/531	0.00617541	0.0238399	0	0	2.87649	14.6332	BMP2;TXNRD1;PIM1;PDGFA;HMOX1;CXCR4;RALGDS;NFKB1;NFE2L2
Cortisol synthesis and secretion	2/65	0.062465	0.144016	0	0	5.11343	14.1803	NR4A1;CREB5
MicroRNAs in cancer	6/310	0.013335	0.0434043	0	0	3.24596	14.014	PLAU;PIM1;PDGFA;HMOX1;ITGA5;NFKB1
Adipocytokine signaling pathway	2/69	0.0693411	0.15768	0	0	4.80718	12.829	NFKB1;NFKBIB
Kaposi sarcoma-associated herpesvirus infection	4/193	0.0330653	0.0844437	0	0	3.44326	11.739	CCR1;RCAN1;UBA52;NFKB1
Oxidative phosphorylation	3/133	0.0508808	0.122409	0	0	3.73487	11.1234	ATP6V1A;ATP6V1H;ATP6V1D
Pancreatic cancer	2/76	0.0819313	0.174367	0	0	4.35091	10.8854	RALGDS;NFKB1
Prion disease	5/273	0.0285544	0.0777054	0	0	3.04835	10.8398	IL1A;TUBB6;IL1B;HSPA1B;CREB5
Arrhythmogenic right ventricular cardiomyopathy	2/77	0.0837839	0.176052	0	0	4.29268	10.6438	LMNA;ITGA5
Autophagy	3/137	0.0546751	0.127832	0	0	3.62264	10.5287	RAB7B;SQSTM1;TANK
Rap1 signaling pathway	4/210	0.0429162	0.104766	0	0	3.15638	9.93789	MAP2K3;FPR1;PDGFA;RALGDS
B cell receptor signaling pathway	2/81	0.0913198	0.187149	0	0	4.07451	9.75188	NFKB1;NFKBIB
Gap junction	2/88	0.104957	0.209914	0	0	3.74154	8.4342	TUBB6;PDGFA
Non-alcoholic fatty liver disease	3/155	0.0733481	0.164538	0	0	3.19074	8.33592	IL1A;IL1B;NFKB1
Hypertrophic cardiomyopathy	2/90	0.10895	0.215306	0	0	3.65613	8.10516	LMNA;ITGA5
Th1 and Th2 cell differentiation	2/92	0.112983	0.220649	0	0	3.57453	7.79432	NFKB1;NFKBIB
Hepatitis B	3/162	0.0812837	0.174367	0	0	3.04918	7.65286	MAP2K3;NFKB1;CREB5
JAK-STAT signaling pathway	3/162	0.0812837	0.174367	0	0	3.04918	7.65286	PIM1;OSM;PDGFA
Dilated cardiomyopathy	2/96	0.121162	0.233871	0	0	3.42173	7.22198	LMNA;ITGA5
Hepatocellular carcinoma	3/168	0.088369	0.183366	0	0	2.93741	7.12684	TXNRD1;HMOX1;NFE2L2
African trypanosomiasis	1/37	0.2072	0.327533	0	0	4.44422	6.99551	IL1B
Aldosterone synthesis and secretion	2/98	0.125306	0.236372	0	0	3.3501	6.95816	NR4A1;CREB5
Inflammatory mediator regulation of TRP channels	2/98	0.125306	0.236372	0	0	3.3501	6.95816	MAP2K3;IL1B
Chagas disease	2/102	0.133692	0.247848	0	0	3.21545	6.47017	IL1B;NFKB1
T cell receptor signaling pathway	2/104	0.137932	0.248878	0	0	3.15208	6.24424	NFKB1;NFKBIB
Insulin resistance	2/108	0.1465	0.260186	0	0	3.03252	5.82465	NFKB1;CREB5
Amyotrophic lateral sclerosis	5/364	0.0784108	0.173549	0	0	2.26509	5.76645	MAP2K3;TUBB6;NEFL;SQSTM1;TANK
Porphyrin and chlorophyll metabolism	1/43	0.236527	0.353725	0	0	3.80818	5.49023	HMOX1
Vasopressin-regulated water reabsorption	1/44	0.241309	0.357654	0	0	3.71943	5.28783	CREB5
Growth hormone synthesis, secretion and action	2/119	0.170581	0.286025	0	0	2.74588	4.85622	MAP2K3;CREB5
Neurotrophin signaling pathway	2/119	0.170581	0.286025	0	0	2.74588	4.85622	NFKB1;NFKBIB
Viral carcinogenesis	3/203	0.134375	0.247848	0	0	2.41906	4.85533	REL;NFKB1;CREB5
Proteoglycans in cancer	3/205	0.13722	0.248878	0	0	2.39486	4.75661	PLAU;PLAUR;ITGA5
Other types of O-glycan biosynthesis	1/47	0.255477	0.371381	0	0	3.47633	4.74388	LFNG
Intestinal immune network for IgA production	1/48	0.260141	0.372271	0	0	3.4022	4.58116	CXCR4
Human immunodeficiency virus 1 infection	3/212	0.147334	0.260186	0	0	2.31383	4.4311	MAP2K3;CXCR4;NFKB1
Malaria	1/50	0.269383	0.382201	0	0	3.263	4.27982	IL1B
Lysosome	2/128	0.19074	0.313493	0	0	2.54859	4.22262	SLC11A2;ATP6V1H
Regulation of actin cytoskeleton	3/218	0.156193	0.272664	0	0	2.24857	4.17484	PDGFA;CXCR4;ITGA5
Relaxin signaling pathway	2/129	0.193	0.314098	0	0	2.52839	4.15937	NFKB1;CREB5
Human T-cell leukemia virus 1 infection	3/219	0.157685	0.272664	0	0	2.23805	4.13402	ETS2;NFKB1;CREB5
Estrogen signaling pathway	2/137	0.211198	0.327653	0	0	2.3776	3.69706	HSPA1B;CREB5
Ubiquitin mediated proteolysis	2/140	0.218068	0.335179	0	0	2.32556	3.5417	MID1;UBA52
Neuroactive ligand-receptor interaction	4/341	0.165326	0.282929	0	0	1.91657	3.44951	C5AR1;PTAFR;FPR1;FPR2
Apoptosis	2/142	0.222659	0.339095	0	0	2.2921	3.443	LMNA;NFKB1
Calcium signaling pathway	3/240	0.189983	0.313493	0	0	2.03756	3.38402	PTAFR;PDGFA;CXCR4
Notch signaling pathway	1/59	0.309573	0.431842	0	0	2.75542	3.2309	LFNG
Phospholipase D signaling pathway	2/148	0.236476	0.353725	0	0	2.19724	3.16822	PDGFA;RALGDS
Viral myocarditis	1/60	0.313901	0.43423	0	0	2.70858	3.13837	ABL2
Parkinson disease	3/249	0.204314	0.326117	0	0	1.96212	3.11603	TUBB6;UBA52;NFE2L2
Endocytosis	3/252	0.209147	0.327533	0	0	1.93818	3.0327	EHD1;CXCR4;HSPA1B
Cushing syndrome	2/155	0.252653	0.371154	0	0	2.09597	2.8835	NR4A1;CREB5
Basal cell carcinoma	1/63	0.326724	0.444559	0	0	2.57713	2.88288	BMP2
Lysine degradation	1/63	0.326724	0.444559	0	0	2.57713	2.88288	DOT1L
Alzheimer disease	4/369	0.200137	0.322551	0	0	1.76701	2.84268	IL1A;TUBB6;IL1B;NFKB1
Hepatitis C	2/157	0.257282	0.371381	0	0	2.06871	2.80845	CXCL10;NFKB1
Aminoacyl-tRNA biosynthesis	1/66	0.339309	0.45793	0	0	2.45782	2.65651	LARS2
Fc epsilon RI signaling pathway	1/68	0.34757	0.465295	0	0	2.38421	2.51961	MAP2K3
Amphetamine addiction	1/69	0.351661	0.467006	0	0	2.34903	2.45494	CREB5
Prolactin signaling pathway	1/70	0.355727	0.46838	0	0	2.31487	2.39262	NFKB1
Protein processing in endoplasmic reticulum	2/171	0.289688	0.407527	0	0	1.89599	2.34904	HSPA1B;NFE2L2
Melanoma	1/72	0.363784	0.471782	0	0	2.24943	2.27462	PDGFA
Thyroid hormone synthesis	1/75	0.375682	0.479717	0	0	2.15791	2.11262	CREB5
Glioma	1/75	0.375682	0.479717	0	0	2.15791	2.11262	PDGFA
Chronic myeloid leukemia	1/76	0.379598	0.481018	0	0	2.12903	2.06227	NFKB1
Bacterial invasion of epithelial cells	1/77	0.383491	0.482269	0	0	2.10091	2.0136	ITGA5
Antigen processing and presentation	1/78	0.387359	0.48347	0	0	2.07352	1.96654	HSPA1B
ErbB signaling pathway	1/85	0.413769	0.505814	0	0	1.90006	1.6767	ABL2
Focal adhesion	2/201	0.358339	0.46838	0	0	1.60771	1.64996	PDGFA;ITGA5
Colorectal cancer	1/86	0.417449	0.505814	0	0	1.87761	1.64027	RALGDS
Insulin secretion	1/86	0.417449	0.505814	0	0	1.87761	1.64027	CREB5
ECM-receptor interaction	1/88	0.424739	0.509542	0	0	1.83426	1.57064	ITGA5
Small cell lung cancer	1/92	0.43905	0.517373	0	0	1.75328	1.4432	NFKB1
GnRH signaling pathway	1/93	0.442572	0.517373	0	0	1.73413	1.41358	MAP2K3
cAMP signaling pathway	2/216	0.391823	0.485392	0	0	1.49388	1.39969	NFKB1;CREB5
TGF-beta signaling pathway	1/94	0.446072	0.517818	0	0	1.7154	1.3848	BMP2
mRNA surveillance pathway	1/98	0.459856	0.526456	0	0	1.64433	1.27738	ETF1
Glycerophospholipid metabolism	1/98	0.459856	0.526456	0	0	1.64433	1.27738	PCYT1A
Thermogenesis	2/232	0.426665	0.509542	0	0	1.38883	1.18295	MAP2K3;CREB5
Chemical carcinogenesis	2/239	0.441585	0.517373	0	0	1.34733	1.10129	NFKB1;CREB5
Parathyroid hormone synthesis, secretion and action	1/106	0.486412	0.552926	0	0	1.51843	1.09433	CREB5
Glucagon signaling pathway	1/107	0.489639	0.552926	0	0	1.50403	1.07401	CREB5
Cholinergic synapse	1/113	0.508583	0.570051	0	0	1.42303	0.962147	CREB5
Leukocyte transendothelial migration	1/114	0.511672	0.570051	0	0	1.41036	0.945044	CXCR4
Sphingolipid signaling pathway	1/119	0.526829	0.581831	0	0	1.35026	0.865353	NFKB1
AMPK signaling pathway	1/120	0.529804	0.581831	0	0	1.33885	0.850498	CREB5
Thyroid hormone signaling pathway	1/121	0.532761	0.581831	0	0	1.32762	0.83598	RCAN1
Dopaminergic synapse	1/132	0.564089	0.612019	0	0	1.21546	0.695905	CREB5
Insulin signaling pathway	1/137	0.577632	0.618625	0	0	1.17048	0.642382	EIF4E
Huntington disease	2/306	0.57258	0.617197	0	0	1.0468	0.583699	TUBB6;CREB5
Adrenergic signaling in cardiomyocytes	1/150	0.610921	0.641853	0	0	1.06766	0.526128	CREB5
Spliceosome	1/150	0.610921	0.641853	0	0	1.06766	0.526128	HSPA1B
Oxytocin signaling pathway	1/154	0.62063	0.647953	0	0	1.03953	0.495878	RCAN1
Herpes simplex virus 1 infection	3/498	0.605304	0.641853	0	0	0.962742	0.483321	IL1B;ITGA5;NFKB1
Ribosome	1/158	0.630098	0.653727	0	0	1.01284	0.467811	UBA52
Hippo signaling pathway	1/163	0.641605	0.66153	0	0	0.981332	0.435498	BMP2
cGMP-PKG signaling pathway	1/167	0.650554	0.666617	0	0	0.957491	0.411655	CREB5
Axon guidance	1/182	0.682182	0.694308	0	0	0.877473	0.335597	CXCR4
Alcoholism	1/186	0.690126	0.694308	0	0	0.858326	0.318337	CREB5
RNA transport	1/186	0.690126	0.694308	0	0	0.858326	0.318337	EIF4E
Diabetic cardiomyopathy	1/203	0.721746	0.721746	0	0	0.785412	0.256109	NFKB1
